# Revealing the Neurobiology Underlying Interpersonal Neural Synchronization with Multimodal Data Fusion

**DOI:** 10.1101/2022.07.26.501562

**Authors:** Leon D. Lotter, Simon H. Kohl, Christian Gerloff, Laura Bell, Alexandra Niephaus, Jana A. Kruppa, Juergen Dukart, Martin Schulte-Rüther, Vanessa Reindl, Kerstin Konrad

## Abstract

Humans synchronize with one another to foster successful interactions. Here, we use a multimodal data fusion approach with the aim of elucidating the neurobiological mechanisms by which interpersonal neural synchronization (INS) occurs. Our meta-analysis of 22 functional magnetic resonance imaging and 69 near-infrared spectroscopy hyperscanning experiments (740 and 3,721 subjects) revealed robust brain-regional correlates of INS in the right temporoparietal junction and left ventral prefrontal cortex. Integrating this meta-analytic information with public databases, biobehavioral and brain-functional association analyses suggested that INS involves sensory-integrative hubs with functional connections to mentalizing and attention networks. On the molecular and genetic levels, we found INS to be associated with GABAergic neurotransmission and layer IV/V neuronal circuits, protracted developmental gene expression patterns, and disorders of neurodevelopment. Although limited by the indirect nature of phenotypic-molecular association analyses, our findings generate new testable hypotheses on the neurobiological basis of INS.
