## Supplementary Table S1 for "Revealing the Neurobiology Underlying Interpersonal Neural Synchronization with Multimodal Data Fusion"

### Sheet: fMRI
Publication	DOI	Experiment ID	Type	Area	Task	A/V	Contrast	Subjects	Dyads	Female	Age		Space	Method	TR	Lag	Band	Foci	ALE cluster contributions
																			fMRI (p < .001)		fMRI (p < .01)			fMRI+fNIRS (p < .001)
								[N]	[N]	proportion	mean [y]	SD [y]						[N]	rTPJ [%]	rSTG [%]	rTPJ [%]	rSTG [%]	rIns [%]	rTPJ [%]	lSFG [%]	rSFG [%]	rMFG [%]
Anders et al., 2011	10.1016/j.neuroimage.2010.07.004	Anders 2011	pseudo	emotion	express emotions/ emphasize	V	prediction of perciever's from sender's voxel-wise activity	12	6	0.5	23	n.a.	MNI	Seed	2000	0	n.a.	7	0	0	0	0	0	0	0	0	0.045836
Bilek et al., 2015	10.1073/pnas.1421831112	Bilek 2015 1	hyper	joint attention	show target via button press	V	(dyad-INS during interaction > no interaction) > random-INS	26	13	0.615385	24.5	4.6	MNI	wb-ICA	1550	0-1.55	n.a.	2	5.6324	0	4.08491	0	0	4.66953	0	0.072917	0
		Bilek 2015 2	hyper	joint attention	show target via button press	V	(dyad-INS during interaction > no interaction) > random-INS	50	25	1	23.4	3.3	MNI	wb-ICA	1550	0-1.55	n.a.	1	9.2824	0	5.65983	0	0	7.03282	0	0	0
Dikker et al., 2014	10.1523/JNEUROSCI.3796-13.2014	Dikker 2014	pseudo	communication	isten to image description	A	speaker/listener-INS > 0	10	9	0.8	25.05	5	MNI	ts-VW	1500	0	n.a.	1	0	0	0	0	0	0	0	0	0
Koike et al., 2016/ 2019b	10.1016/j.neuroimage.2015.09.076 10.1093/scan/nsz087	Koike 2016 1 3 + 2019b	hyper	joint attention	look at target cued by partner's gaze	V	dyad-INS during JA > random-INS	64	32	0.59375	22.4	5.08	MNI	wb-VW	2500	0	.01-.08	20	12.6992	0.003694	13.2202	0.032895	11.3542	11.5122	0	0	0
		Koike 2016 2	hyper	joint attention	look at partner & think about feelings	V	dyad-INS during mutual gaze without JA task > random-INS	30	15	0.466667	20.6	2.92	MNI	wb-VW	2500	0	.01-.08	1	2.48539	0	3.44385	0	0	1.54961	0	0	0
Koike et al., 2019a	10.1523/ENEURO.0284-18.2019	Koike 2019a	hyper	joint attention	look at partner & think about feelings	V	dyad-INS during mutual gaze with live video > delayed video	28	14	0.357143	21.8	2.17	MNI	wb-VW	1000	0	>.008	6	0	0	0.002985	0	0	2e-06	0	0	0
Kostorz et al., 2020	10.1016/j.neuroimage.2020.116659	Kostorz 2020	pseudo	learning	watch origami folding & memorize	V	intructor-observer-INS > 0	29	28	0.52	27.2	n.a.	MNI	wb-VW	590	0	>.001	27	8.9178	0	10.7267	6.1e-05	0.000179	7.9399	0	0	0
Liu et al., 2021a/ 2021b	10.1007/s00429-021-02271-2 10.1101/2021.03.02.433669	Liu 2021a + 2021b	pseudo	communication	listen to auto-biographic story	A	speaker/listener-INS > 0	33	32	0.52	23	n.a.	MNI	wb-Atlas	2000	0	>.008	15	2e-06	20.7036	0.046294	25.06	0	0.000688	0	0	0
Miyata et al., 2021	10.1016/j.neuroimage.2021.117916	Miyata 2021	hyper	joint action	show or imitate facial expression	V	dyad-INS during imitation > random-INS	32	16	0.69	22.42	n.a.	MNI	wb-VW	3500	0	>.008	6	0.050946	0	1.72472	0	0	0.015017	0	0	0
Saito et al., 2010	10.3389/fnint.2010.00127	Saito 2010	hyper	joint attention	look at target cued by partner's gaze	V	dyad-INS during JA > random-INS	38	19	0	24.5	4.1	MNI	wb-VW	3000	0	>.008	3	0	0	0	0	19.5952	0	0	0	0
Salazar et al., 2021	10.1016/j.neuroimage.2020.117697	Salazar 2021	hyper	joint action	try to say the same word	A	dyad-INS during JAct > random-INS	44	22	0.454545	26.8	3.8	MNI	ts-ICA	2000	0	>.008	6	0	0	0	0	0	0	0	0	0
Shaw et al., 2018	10.1038/s41598-018-29233-9	Shaw 2018	hyper	decision making	iterated ultimatum game	no	dyad-INS during ultimatum game > control	38	19	0	24.6	3.7	MNI	wb-VW	2000	0	σ = 60	12	0	0	0.000905	0	8.65532	0	1.01481	0	0.18992
Shaw et al., 2020	10.1371/journal.pone.0232222	Shaw 2020	hyper	coop/comp	interactive pattern game	no	dyad-INS during coop/comp > random-INS	54	27	0	34.9	10.08	MNI	ts-ICA	2300	0	σ = 50	19	7.79496	20.4593	5.05744	9.91614	0	6.94984	0	0	0
Silbert et al., 2014	10.1073/pnas.1323812111	Silbert 2014	pseudo	communication	listen to auto-biographic story	A	speaker/listener-INS > random correlation	14	11	n.a.	30.5	n.a.	TAL	wb-VW	1500	0	"high-pass"	22	10.5273	0.331036	9.7971	8.25533	13.478	7.68733	7.2e-05	3.8e-05	0
Smirnov et al., 2019	10.1002/hbm.24736	Smirnov 2019	pseudo	communication	listen to auto-biographic story	A	speaker/listener-INS > random correlation	18	16	1	25	n.a.	MNI	wb-VW	1700	0	.04-.07	34	0.00531	4.24359	0.154425	11.6464	9e-06	0.024058	0.006526	0	0
Spiegelhalder et al., 2014	10.1016/j.bbr.2013.10.015	Spiegelhalder 2014	hyper	communication	listen to auto-biographic story	A	dyad-INS during speak/listen > control	22	11	1	27.2	2.9	MNI	Seed	2660	0	>.008	9	8.48058	0.654737	5.38638	1.43107	0	6.51807	0	0	0
Špiláková et al., 2020	10.1002/hbm.24861	Spilakova 2020	hyper	coop/comp	interactive pattern game	no	dyad-INS during coop/comp > random-INS	38	19	0.421053	22.44	1.9	MNI	ts-ICA	2000	0	σ = 50	18	15.9925	21.8975	10.0859	10.8733	0	12.6918	2e-05	6.12006	14.9967
Stephens et al., 2010	10.1073/pnas.1008662107	Stephens 2010	pseudo	communication	listen to story	A	speaker-listener-INS > listener-listener-INS	14	22	n.a.	25.5	n.a.	TAL	wb-VW	1500	0-4	"high-pass"	20	8.42736	0.012664	6.39253	8.05093	12.1544	6.42982	0	0.008911	0
Wang et al., 2022	10.1101/2021.07.21.452832	Wang 2021	hyper	coop/comp	"treasure chest" game	no	dyad-INS during coop/comp > 0	66	33	n.a.	23.4	2.9	TAL	Seed	2000	0	"high-pass"	9	0.379853	16.2843	2.01206	12.9846	0	0.4868	3.3272	0	0
Xie et al., 2020	10.1073/pnas.1917407117	Xie 2020	hyper (3)	coop/comp	draw picture & guess drawing	no	dyad-INS during collaborative drawing > random-INS	36	12	0.444444	27.44	4.98	MNI	wb-Atlas	2000	0	.008-.09	42	4.99859	0.010282	9.38748	0.089687	0	4.58205	0	0	0
Yoshioka et al., 2021	10.1093/scan/nsab082	Yoshioka 2021	hyper	joint attention	direct attention to place or object	A/V	dyad-INS (task-dependent and independent) > random-INS	44	22	0.55	21.27	2.38	MNI	wb-VW	2500	0	>.008	17	3.47664	14.8364	12.2144	11.2384	34.4037	1.85234	0	3.63037	0
Summary (weighted)								740	423	0.422324	24.7886	3.28027						297	99.1512	99.437	99.3981	99.5789	99.641	79.9419	4.34862	9.8323	15.2324
