## Supplementary Table S2 for "Revealing the Neurobiology Underlying Interpersonal Neural Synchronization with Multimodal Data Fusion"

### Sheet: fNIRS
Publication	DOI	Experiment ID	Type	Area	Task	Setting	Contrast	Subjects	Dyads	Female	Age		Device	Length	Rate	Hb	Band	Coverage	Array	Source	Channels		Contributions
																							fMRI+fNIRS (p < .001)
								[N]	[N]	proportion	mean [y]	SD [y]		[nm]	[Hz]						all [N]	INS [N]	rTPJ [%]	lSFG [%]	rSFG [%]	rMFG [%]
Balconi et al., 2017	10.1371/journal.pone.0187652	Balconi 2017	hyper	cooperation	synchronize sustained attention, pos feedback	side-by-side	ISC post positive feedback > ISC pre positive feedback	26	13	0.5	24.08	1.78	NIRScout	760, 850	6.25	HbO	.01-.03	frontRL	2x 2x2	AV(3)	8	2	0	0	0	0
Balconi et al., 2018	10.1016/j.bandc.2018.02.009	Balconi 2018	hyper	cooperation	synchronize sustained attention, neg feedback	side-by-side, screen	ISC pre negative feedback/control > ISC post negatove feedback	26	13	n.a.	25.89	1.21	NIRScout	760, 850	6.25	HbO	.01-.03	frontRL	2x 2x2	AV(3)	8	2	0	0	0	0
Balconi et al., 2019	10.1007/s12144-019-00247-4	Balconi 2019	hyper	cooperation	synchronize selective attention after gift exchange	side-by-side, screen	ISC after material gift </> ISC after experiential gift	32	16	1	22.59	1.83	NIRScout	760, 850	6.25	HbO	.01-.03	frontRL	2x 2x2	AV(3)	8	4	0	0	0.017723	0.630889
Cañigueral et al., 2021	10.1016/j.neuroimage.2020.117572	Canigueral 2021	hyper	communication	answering statement about oneself, shared vs. not shared	face-to-face, screen	prediction of partner's ISC from rTPJ during shared > private conditions	30	15	0.733333	28.2	7.33	LABNIRS	780, 805, 830	27	HbR	whole	fronttempparRL	custom	Dig(voxel)	58	3	0	0	0	0
Chen et al., 2020	10.1002/hbm.25173	Chen 2020 1	hyper	deception	spontaneous sender–receiver deception task, female dyads	face-to-face, screen	female dyad ISC during deception > rest	44	22	1	21.3	2.5	ETG-7100	n.a.	10	HbO	.02-.07	frontRL, tempR	4x4, 4x4	VR, AV(1)	48	1	0	0	0.268198	0
		Chen 2020 2	hyper	deception	spontaneous sender–receiver deception task, male dyads	face-to-face, screen	male dyad ISC during deception > rest	38	19	0	21.3	2.5	ETG-7100	n.a.	10	HbO	.02-.07	frontRL, tempR	4x4, 4x4	VR, AV(1)	48	3	2.8e-05	0	0	0
Cheng et al., 2015	10.1002/hbm.22754	Cheng 2015	hyper	coop/comp	synchronize button press	side-by-side	ISC synchronize > press faster/rest in all participants	90	45	0.511111	21.96	2.15	ETG-4000	n.a.	10	HbO	.08-.31	frontRL	3x5	VR	22	2	0	6.08989	7.96829	0.000617
Cheng et al., 2019	10.3389/fnins.2019.01071	Cheng 2019	hyper	cooperation	joint drawing task (joint controlling of brush)	face-to-face, wall	ISC during interpersonal coordination > rest	62	31	0.758065	21.39	2.36	ETG-7100	n.a.	10	HBO	.08-.31	frontRL	2x5	VR	13	7	0	15.23	0.010409	0
Cheng et al., 2021	10.1016/j.neuroimage.2021.118777	Cheng 2021	hyper	cooperation	repeated trust game with subject's "social status" pre-determined	face-to-face, wall	ISC during trust interaction > rest	198	99	1	21.05	2.47	ETG-7100	n.a.	10	HbO	.01-.05	frontRL, tempparR	3x5, 4x4	VR, Wang 2019	46	1	0	0	0	0
Cui et al., 2012	10.1016/j.neuroimage.2011.09.003	Cui 2012	hyper	coop/comp	synchronize button press	side-by-side	ISC synchronize > press faster/rest	22	11	0.545455	26	6	ETG-4000	n.a.	10	HbO	.08-.3	frontRL	3x5	VR	22	1	0	0	7.96829	0.000617
Duan et al., 2020	10.1007/s12144-020-01093-5	Duan 2020 1	hyper	cooperation	realistic presented problem, lovers dyads	face-to-face, screen	ISC during problem solving in lovers > rest	40	20	0.5	20.30	0.84	LABNIRS	n.a.	10	HbO	.08-.31	frontRL, tempR	3x3, 3x2	Wang 2019	19	2	0.002764	7.5409	0	0
		Duan 2020 2	hyper	cooperation	realistic presented problem, strangers dyads	face-to-face, screen	ISC during problem solving in strangers > rest	44	22	0.5	20.30	0.84	LABNIRS	n.a.	10	HbO	.08-.31	frontRL, tempR	3x3, 3x2	Wang 2019	19	0	n.a.	n.a.	n.a.	n.a.
Feng et al., 2020	10.1093/scan/nsaa017	Feng 2020	hyper	cooperation	simultaneous button pressing after cue	face-to-face, screen	ISC during simultaneous button press > rest	60	30	n.a.	20.6	1.51	ETG-4000	695, 830	10	HbO	.08-.3	frontRL	3x5	VR	22	1	0	0	0.031001	0
Fronda & Balconi, 2020	10.1002/brb3.1663	Fronda & Balconi 2020	hyper	communication	Repeat cued social vs. affective vs. informative gestures	side-by-side	ISC during affective > social/informative gestures	34	17	0.823529	26.89	0.03	NIRScout	760, 850	6.25	HbO	.01-.03	frontRL	2x 2x2	AV(3)	8	1	0	0	0	0
Hou et al., 2020	10.1016/j.neuroimage.2020.116655	Hou 2020	pseudo	music	watching/listening video of violinist	video	watching/listening to violinist > rest	17	16	0.941176	20.35	1.922	ETG-7100	695, 830	10	HbO	.3-.7	fronttempparL, fronttempparR	3x5, 3x5	VR	44	4	0	0	0	0
Hu et al. , 2017	10.1093/scan/nsx118	Hu 2017	hyper	cooperation	synchronize button press	face-to-face, wall	ISC synchronize > rest	70	35	1	n.a.	n.a.	ETG-7100	n.a.	10	HbO	.02-.08	frontRL	3x5	VR	22	1	0	0.012515	0	0
Koide & Shimada, 2018	10.1111/jpr.12202	Koide & Shimada 2018	hyper	communication	cheering during rock-paper-scissors	side by side	ISC player-observer while playing > control	64	32	0	21.3	1.6	ONM-3000	n.a.	10	HbO	n.a.	frontparL	4x4	AV(1)	24	2	0	0	0	0
Li et al., 2020	10.3389/fnhum.2020.00169	Li 2020 1	hyper	cooperation	joint drawing task	face-to-face, screen	ISC during cooperation > rest	24	12	0	19.95	1.43	ETG-7100	695, 830	10	HbO	.08-.17	frontRL	3x5	VR	22	0	n.a.	n.a.	n.a.	n.a.
		Li 2020 2	hyper	cooperation	joint drawing task	face-to-face, screen	ISC during cooperation > rest	24	12	0	19.7	1.87	ETG-7100	695, 830	10	HbO	.08-.17	frontRL	3x5	VR	22	0	n.a.	n.a.	n.a.	n.a.
Li Ya. et al., 2021	10.1093/scan/nsab114	Li Ya 2021	hyper	coop/comp	watch emotional or neutral movie; joint button press task	face-to-face, wall	ISC during cooperation after emotional movie > random-ISC	62	31	0.612903	21.96	2.64	LABNIRS	780, 805, 830	24	HBO	.08-.31	frontRL	3x5	n.a.	22	1	0	0	0	0
Li Yu. et al., 2021	10.1007/s11682-020-00361-z	Li Yu 2021	hyper	coop/comp	jenga game, cooperation vs. competition vs. independent	face-to-face	ISC during cooperation > independence	26	13	0	21.14	2.01	FOIRE-3000/16	780, 805, 830	4	HbO	.04-.08	frontRL	3x5	Dig	22	1	0	0.021561	0	0
Li Z. et al., 2021	10.1093/cercor/bhab118	Li Z 2021	pseudo	communication	listen to narrative stories, different noise levels	audio	speaker-listener ISC modulated by noise level	22	16	0.5	n.a.	n.a.	NirScan	785, 808, 850	12	HbO	.01-.03	frontRL, tempparL, tempparR	custom, 2x4, 2x4	n.a.	36	20	2.60493	5.78313	9.53034	1e-06
Liu N. et al., 2016	10.3389/fnhum.2016.00082	Liu N 2016	hyper	coop/comp	jenga game, cooperation vs. competition vs. independent	face-to-face	ISC during coop/comp > rest	18	9	0.5	21.1	1.7	ETG-4000	n.a.	10	HbO	.04-.08	frontRL, tempparR	3x3, 3x3	VR(voxel)	19	3	0	0.062349	3.64694	0
Liu T. et al., 2017	10.1038/s41598-017-09226-w	Liu T 2017	hyper	coop/comp	pattern building game	side-by-side	ISC during coop/comp > random ISC	44	22	0	19	1.4	LABNIRS	n.a.	37	HbO	n.a.	frontparL, frontparR	4x4, 4x4	AV(1)	48	6	0	0	0.012747	17.2811
Liu Y. et al, 2017	10.1038/srep43293	Liu Y 2017	pseudo	communication	listen to real-life story, english (native) or turkish	audio	speaker-listener ISC > 0	18	15	0.444444	n.a.	n.a.	fNIR-1100, ETG-4000	n.a.	2	HbO	.01-.05	frontRL, parL, parR	custom, 3x3, 3x3	VR	40	15	6.26743	0	0	0
Liu J. et al., 2019	10.1016/j.neuroimage.2019.03.004	Liu J 2019	hyper	learning	teaching face-to-face or pc-mediated	face-to-face vs. back-to-back	ISC during face-to-face teaching > rest	84	42	0.761905	21	2.3	ETG-7100	n.a.	10	HbO	.02-1	frontRL, tempparR	3x5, 4x4	VR, Lu 2020b	46	3	0.002654	0	0	0
Liu W. et al., 2019	10.1016/j.neuroimage.2019.05.035	Liu W 2019	hyper	communication	complete sentence via picture, partner rates correspondence	face-to-face vs. back-to-back	ISC during same > different syntactic structures, eye-contact > no eye contact	180	90	0.555556	20	1.6	ETG-4000	695, 830	10	HbO	.02-.05	frontparR, frontparL	2x4, 2x4	AV(1)	20	2	0	8.02857	0	0
Long et al., 2021a/ 2021b	10.1093/cercor/bhab413 10.1093/cercor/bhaa316	Long 2021a + Long 2021b	hyper	communication/ touch	communicate freely or hold each other's hands	face-to-face	ISC interaction of communication mode x topic/ during touch > verbal communication/ in couples > friends	88	44	0.5	21.27	2.04	LABNIRS	780, 805, 830	55.6	HbO	.04-.08	frontparL, frontparL	2x5, 2x5	MRI(1)	26	3	0.000229	0	0	0
Lu et al., 2019a	10.1016/j.neuropsychologia.2019.01.004	Lu 2019a 1	hyper	communication	"brainstorming" - neg/pos/no feedback	face-to-face, in triangle	ISC during pos feedback after brainstorming > rest	40	20	n.a.	20.72	2.47	ETG-7100	696, 830	10	HbO	.018-.048	frontRL	3x5	Lu 2020b	22	12	0	5.23807	11.3217	15.6277
		Lu 2019a 2	hyper	communication	"brainstorming" - neg/pos/no feedback	face-to-face, in triangle	ISC during neg feedback after brainstorming > rest	38	19	n.a.	20.72	2.47	ETG-7100	696, 830	10	HbO	.018-.048	frontRL	3x5	Lu 2020b	22	7	0	0.000223	6.03982	15.6277
Lu et al., 2019a 3/ Lu & Hao, 2019	10.1016/j.neuropsychologia.2019.01.004 10.1093/scan/nsz012	Lu 2019a 3 + Lu & Hao 2019	hyper	communication	"brainstorming" - neg/pos/no feedback	face-to-face, in triangle	ISC during/ after brainstorming > rest	38	19	n.a.	20.72	2.47	ETG-7100	696, 830	10	HbO	.018-.048	frontRL	3x5	Lu 2020b	44	2	0	0	6.0662	0.047883
Lu et al., 2019b	10.1093/cercor/bhy215	Lu 2019b 1	hyper	communication	"brainstorming": find alternative uses for everyday objects (AUT)	face-to-face	ISC during cooperative AUT > rest	50	25	n.a.	21	1.52	ETG-7100	695, 830	10	HbO	.042-.045	frontRL, tempparR	3x5, 4x4	Lu 2020b	46	4	0.003955	0	6.0662	0.047883
		Lu 2019b 2	hyper	communication	"brainstorming": find typical uses for everyday objects (OTC)	face-to-face	ISC during cooperative OCT > rest	52	26	n.a.	21	1.52	ETG-7100	695, 830	10	HbO	.042-.045	frontRL, tempparR	3x5, 4x4	Lu 2020b	46	0	n.a.	n.a.	n.a.	n.a.
Lu et al., 2020a	10.1007/s00221-020-05799-7	Lu 2020a	hyper	communication	"brainstorming": AUT vs. OCT	face-to-face	ISC during brainstorming > male & mixed dyads	132	66	0.560606	21.23	2.91	ETG-7100	695, 830	10	HbO	.08-.14	frontRL, tempparR	3x5, 4x4	Lu 2020b	46	1	0	0	0	0
Lu et al., 2020b	10.1016/j.neuroimage.2020.117025	Lu 2020b	hyper	communication	generating creative uses for everyday objects	face-to-face, wall	ISC during turn taking > normal/virtual communication	54	27	0.814815	20.52	2.22	ETG-7100	695, 830	10	HbO	.34-.48	frontRL, tempparR	3x5, 4x4	NA	46	1	0	0	0	0
Nozawa et al., 2016	10.1016/j.neuroimage.2016.03.059	Nozawa 2016	hyper	cooperation	word-chain game	face-to-face, around table	(dyad-ISC during word-chain game > control) > random-ISC	48	12	0.416667	21.9	NA	self-build	810	10	HbT	.01-1	front	1x3	AV(3)	1	1	0	0.014218	0	0
Nozawa et al., 2019	10.1038/s41598-019-49257-z	Nozawa 2019	hyper	learning	1. moving arm in sync/indep.; 2. teaching/learning unknown words	face-to-face	ISC during teaching/learning after synchronized > independent movement	64	32	0.28125	21.5	1.5	HOT-1000	810	NA	HbT	NA-.2	frontR, frontL	1x3, 1x3	AV(3)	2	1	0	4.40884	0	0
Pan et al., 2017	10.1002/hbm.23421	Pan 2017 1	hyper	cooperation	synchronize button press; "lovers"	side-by-side, wall	dyad-ISC during joint button press > rest	34	17	0.5	21.07	1.85	ETG-4000	695, 830	10	HbO	.08-.31	frontparR	3x5	VR	22	1	0.000517	0	0	0
		Pan 2017 2	hyper	cooperation	synchronize button press; "friends"	side-by-side, wall	dyad-ISC during joint button press > rest	32	16	0.5	21.07	1.85	ETG-4000	695, 830	10	HbO	.08-.31	frontparR	3x5	VR	22	0	n.a.	n.a.	n.a.	n.a.
		Pan 2017 3	hyper	cooperation	synchronize button press; "strangers"	side-by-side, wall	dyad-ISC during joint button press > rest	32	16	0.5	21.07	1.85	ETG-4000	695, 830	10	HbO	.08-.31	frontparR	3x5	VR	22	0	n.a.	n.a.	n.a.	n.a.
Pan et al., 2018	10.1016/j.neuroimage.2018.08.005	Pan 2018 1	hyper	learning	learn to sing a song - "learn phrase by phrase"	face-to-face	dyad-ISC during interactive learning > rest	13	12	1	20.69	2.15	ETG-7100	695, 830	10	HbO	.07-.15	frontparR, frontparL	3x5, 3x5	VR	44	4	0.084096	0	0	0
		Pan 2018 2	hyper	learning	learn to sing a song - "whole song at once"	face-to-face	dyad-ISC during interactive learning > rest	13	12	1	20.69	2.15	ETG-7100	695, 830	10	HbO	.07-.15	frontparR, frontparL	3x5, 3x5	VR	44	4	0.084096	0	0	0
Pan et al., 2020	10.1016/j.neuroimage.2020.116657	Pan 2020	hyper	learning	dynamic conceptual learning	face-to-face	interactive learning > rest	48	24	1	21.46	2.75	ETG-7100	695, 830	10	HbO	.17-.27,.45-.57	frontRL, tempparL	3x5, 4x4	VR	46	22	0	15.23	0.042846	17.2811
Pan et al., 2021	10.1016/j.bcp.2020.114111	Pan 2021	hyper	learning	teaching of numerical reasoning	side-by-side	ISC during teaching > rest	18	16	1	22.72	1.99	BrainSight	685, 830	10	HbO	.16-.19	fronttempparR, fronttempparL	custom	Dig	26	13	3.92842	0	0	0
Pinti et al., 2021	10.1093/scan/nsaa086	Pinti 2021	hyper	deception	card game, telling truth/lying, followed by guessing	face-to-face	predict guesser's from informer's activity	46	23	n.a.	26.4	10.1	LIGHTNIRS	780, 805, 830	13.33	HbT	.01-.4	frontRL	2x8	Dig(1)	22	2	0	4.28189	1.17236	0
Quiñones-Camacho et al., 2021	10.1002/aur.2513	Quinones-Camacho 2021	hyper	communication	free conversation with prompted topics, moderated by experimenter	face-to-face	HC-dyad-ISC during communication > random-ISC	26	23	n.a.	NA	NA	NIRScout	760, 850	15.625	HbO	NA	tempR, frontR, frontR, frontR	custom	AV(3)	8	4	0	0	0	0
Sun et al., 2020	10.1016/j.bandc.2019.105513	Sun 2020 1	hyper	cooperation	cooperative solving of math equations, novice-student	face-to-face, wall	ISC during cooperation > rest	32	16	0.3125	22.98	3.18	ETG-4000	NA	10	HbO	.04-.16	frontRL	3x5	VR	22	0	n.a.	n.a.	n.a.	n.a.
		Sun 2020 2	hyper	cooperation	cooperative solving of math equations, expert-student	face-to-face, wall	ISC during cooperation > rest	36	18	0.277778	29.075	2.985	ETG-4000	NA	10	HbO	.04-.16	frontRL	3x5	VR	22	1	0	0.050562	0	0
Sun et al., 2021	10.1016/j.bandc.2021.105803	Sun 2021	hyper	cooperation	drawing task, control pointer alone or jointly	face-to-face, wall	ISC interaction of student-student vs teacher-student x task condition	86	43	0.813953	25.71	3.18	ETG-4000	NA	10	HbO	.02-.08	frontRL	3x5	VR	22	1	0	0.062349	0	0
Tang et al., 2016	10.1093/scan/nsv092	Tang 2016 1	hyper	decision making	modified ultimatum game - "face to face"	face-to-face, screen	dyad ISC during ultimatum game > rest	102	51	0.568627	22.68	2.07	ETG-4000	NA	10	HbO	.02-.08	frontR, tempparR	3x3, 2x3	AV(1)	19	2	4.41802	0	0	0
		Tang 2016 2	hyper	decision making	modified ultimatum game - "face blocked"	face-to-face, screen	dyad ISC during ultimatum game > rest	92	46	0.5	22.2	2.18	ETG-4000	NA	10	HbO	.02-.08	frontR, tempparR	3x3, 2x3	AV(1)	19	1	1.54981	0	0	0
Wang et al., 2019	10.1002/hbm.24592	Wang 2019	hyper	coop/comp	synchronize button press (physical pain feedback)	face-to-face, screen	ISC during cooperation with pain feedback > rest	32	16	1	20.9	2.1	ETG-7100	NA	10	HbO	.08-.16	frontRL, tempparR	3x5, 4x4	VR	46	8	0	0	3.64889	17.2811
Xue et al., 2018	10.1016/j.neuroimage.2018.02.007	Xue 2018 1	hyper	cooperation	brainstorming on problem; high-low dyads	face-to-face, in circle	ISC in high-low creativity dyads during brainstorming > rest	20	10	n.a.	21	1.4	ETG-7100	695, 830	10	HbO	.02-.08	frontRL, tempparR	3x5, 4x4	VR, Wang 2019	46	1	0	7.5409	0	0
		Xue 2018 2	hyper	cooperation	brainstorming on problem; high-high dyads	face-to-face, in circle	ISC in high-high creativity dyads during brainstorming > rest	20	10	0	21	1.4	ETG-7100	695, 830	10	HbO	.02-.08	frontRL, tempparR	3x5, 4x4	VR, Wang 2019	46	0	n.a.	n.a.	n.a.	n.a.
		Xue 2018 3	hyper	cooperation	brainstorming on problem; low-low dyads	face-to-face, in circle	ISC in low-low creativity dyads during brainstorming > rest	20	10	0	21	1.4	ETG-7100	695, 830	10	HbO	.02-.08	frontRL, tempparR	3x5, 4x4	VR, Wang 2019	46	4	0.002764	7.5409	7.9685	0.000617
Yang et al., 2020	10.1038/s41593-020-0630-x	Yang 2020	hyper(6)	cooperation	incentive comp. game, "attack" vs. "defend", "bonding vs no-bonding"	face-to-face, in circle	within-group ISC interaction of bonding/no-bonding x attack/defend	516	86	0.55814	22.01	1.29	LABNIRS	780, 805, 830	47.62	HbO	.026-.167	frontR, tempR	2x3, 3x2	MRI(6)	14	4	0.010833	0	1.06504	0.015543
Zhang M. et al., 2017a/ 2017b	10.1038/s41598-017-06764-1 10.1016/j.bandc.2017.08.008	Zhang M 2017a + 2017b	hyper	deception, decision making	poker-like card game	face-to-face	ISC during "deception" > "honesty", "risk-seeking" > "risk-averting"	36	18	0.5	22.3	2.4	LABNIRS	780, 805, 830	57	HbO	.05-.2	frontRL, tempL	3x3, 2x3	Dig	27	6	0	0	5.68265	0
Zhang M. et al., 2020/ 2021a	10.3389/fpsyg.2020.542093 10.3389/fnhum.2021.702959	Zhang M 2020 + 2021a	hyper	cooperation	prisoner's dilemma with high/low incentive reward	side-by-side, screen	ISC during cooperation > rest, high > low reward	62	31	0.516129	22.3	2.4	LABNIRS	NA	42	HbO	.01-.2	frontR, frontRL, frontL	2x2, 2x3, 2x2	Dig	30	4	0	0	5.68743	7e-06
Zhang M. et al., 2021b	10.1016/j.paid.2020.110315	Zhang M 2021b	hyper	decision making	prisoner's dilemma, dyads act as group & play against experimenter	side-by-side, in front of exper.	ISC during group > individual decision making	54	27	0.481481	20.7	3.1	LABNIRS	NA	NA	HbO	.01-.2	frontR, frontRL, frontL	2x2, 2x3, 2x2	Dig	15	1	0	0	0	0
Zhang R. et al., 2021	10.1016/j.bandc.2021.105738	Zhang R 2021 1	hyper	coop/comp	responding simultaneously to visual cue with vs. without stress	face-to-face, screen	ISC during cooperation with stress > random ISC	38	19	1	20.9	2.3	ETG-7100	695, 830	10	HbO	.08-.17	frontRL, tempparR	3x5, 4x4	Wang 2019	46	4	0	0.012628	0.010134	0
		Zhang R 2021 2	hyper	coop/comp	respondingsimultaneously to visual cue with vs. without stress	face-to-face, screen	ISC during cooperation without stress > random ISC	42	21	1	20.9	2.3	ETG-7100	695, 830	10	HbO	.08-.17	frontRL, tempparR	3x5, 4x4	Wang 2019	46	1	0	0	0	0
Zhang Y. et al., 2020	10.1523/ENEURO.0236-20.2020	Zhang Y 2020 1	hyper	communication	psychological counseling, expert counselor (manual)	face-to-face	ISC during psychological counseling by expert > rest	17	14	1	23.5	NA	ETG-7100	695, 830	10	HbO	.024-.045	tempparR	4x4	Wang 2019	24	6	0.059871	0	0	0
		Zhang Y 2020 2	hyper	communication	psychological counseling, novice counselor (manual)	face-to-face	ISC during psychological counseling by novice > rest	21	16	1	21.98	NA	ETG-7100	695, 830	10	HbO	.024-.045	tempparR	4x4	Wang 2019	24	1	0	0	0	0
Zhao et al., 2017	10.1117/1.JBO.22.2.027004	Zhao 2017	hyper	joint action	joint tapping task	back-to-back	ISC during joint tapping > 0	48	24	0.5	22.77	2.19	ETG-4000	NA	NA	HbO	NA	frontRL	2x4	AV(1)	10	2	0	0	0.217395	0.004111
Zhao et al., 2021	10.1037/npe0000138	Zhao 2021 1	hyper	decision making	Iowa gambling task after Trier social stress test	side-by-side, single screen	ISC during decision making after stress > rest	42	21	1	21.35	2.4	LABNIRS	780, 805, 830	10	HbO	.031-.125	frontRL, tempparL	3x3, 2x3	Dig	19	2	0	0	0	0
		Zhao 2021 2	hyper	decision making	Iowa gambling task after control task	side-by-side, single screen	ISC during decision making without stress > rest	42	21	1	21.35	2.4	LABNIRS	780, 805, 830	10	HbO	.031-.125	frontRL, tempparL	3x3, 2x3	Dig	19	1	0	0	4.84332	0
Zheng et al., 2018/ 2021 1	10.1002/hbm.24059 10.1037/edu0000707	Zheng 2018 + 2020 1	hyper	learning	teaching numerical reasoning, interact vs. no interact vs. recorded	side-by-side, screen	ISC during live > prerecorded video teaching, post > pre interaction	64	60	0.5	23.13	2.31	ETG-4000	686, 830	10	HbO	.06-.07	tempparR, frontparL	2x4, 2x4	MRI(1)	40	3	0.01824	0	0	0
Zhu et al., 2021	10.1037/edu0000707	Zhu 2021 1	hyper	learning	teaching/learning definitions, elaborated feedback from instructor	face-to-face	(dyad-ISC during elaborated feedback > rest) > random-ISC	36	24	1	20.34	2.11	ETG-7100	695, 830	10	HbO	.017-.025	frontRL, tempparL	3x5, 4x4	VR	46	5	0	7.54802	0	0
		Zhu 2021 2	hyper	learning	teaching/learning definitions, simple feedback from instructor	face-to-face	(dyad-ISC during simple feedback > rest) > random-ISC	36	24	1	20.28	2.16	ETG-7100	695, 830	10	HbO	.01-.7	frontRL, tempparL	3x5, 4x4	VR	46	0	n.a.	n.a.	n.a.	n.a.
Summary (weighted)								3721	1793	0.543671	20.5346	2.04626									1987	228	19.0387	94.6975	89.2864	83.8468
